# Temperature-dependence of spontaneous mutation rates

**DOI:** 10.1101/2020.11.03.366807

**Authors:** Ann-Marie Waldvogel, Markus Pfenninger

**Affiliations:** Senckenberg Biodiversity and Climate Research Centre, Georg-Voigt-Str. 14-16, 60325 Frankfurt am Main, Germany; Institute of Zoology, University of Cologne, Zülpicher Str. 47b, 50674 Cologne, Germany; LOEWE Centre for Translational Biodiversity Genomics, Senckenberg Biodiversity and Climate Research Centre, Frankfurt am Main, Germany; Institute for Organismic and Molecular Evolution, Johannes Gutenberg University, Mainz, Germany

## Abstract

Mutation is the source of genetic variation and the fundament of evolution. At the interphase of ecology and evolution, temperature has long been suggested to have a direct impact on realised spontaneous mutation rates. The question is whether mutation rates can be a species-specific constant under variable environmental conditions, such as variation of the ambient temperature. By combining mutation accumulation with whole genome sequencing in a multicellular organism, we provide empirical support to reject this null hypothesis. Instead mutation rates depend on temperature in a U-shaped manner with increasing rates towards both temperature extremes. This relation has important implications for mutation dependent processes in molecular evolution, processes shaping the evolution of mutation rates and even the evolution of biodiversity as such.
