## Supplemental information S1 for "Temperature-dependence of spontaneous mutation rates"

### Sheet: mutation rates
µ (diploid) at different temperatures													temperature mean
temperature	sample name	generations	mean coverage	callable sites	mutations_total	SNM	insertion	deletion	µ total	µ SNM	µ insertions	µ deletions	µ total	µ SNM	µ insertions	µ deletions
12	F1	2	26.45	98630971	5	4	0	1	2.5347e-08	2.02776e-08	0	5.0694e-09	1.61215e-08	1.40865e-08	1.01858e-09	1.01643e-09
12	F2	2	22.8	91438852	0	0	0	0	0	0	0	0
12	F3	2	21.87	91733885	3	2	1	0	1.63516e-08	1.09011e-08	5.45055e-09	0
12	F4	2	26	100807765	0	0	0	0	0	0	0	0
12	F5	2	25.94	78477092	3	3	0	0	1.91139e-08	1.91139e-08	0	0
12	F6	2	21.35	91975558	1	1	0	0	5.43623e-09	5.43623e-09	0	0
12	F7	2	20.22	42868282	3	3	0	0	3.49909e-08	3.49909e-08	0	0
12	F8	2	22.53	92141904	3	3	0	0	1.62792e-08	1.62792e-08	0	0
12	F9	2	24.28	98137079	3	2	0	1	1.52847e-08	1.01898e-08	0	5.09491e-09
12	F10	2	28.29	105590287	6	5	1	0	2.84117e-08	2.36764e-08	4.73528e-09	0
14	B1	4	26.44	131490973	49	49	0	0	9.31623e-08	9.31623e-08	0	0	4.6885e-09	3.84751e-09	8.40997e-10	0
14	B5	2	15.2	64767390	0	0	0	0	0	0	0	0
14	B6	4	16.58	81221405	5	5	0	0	1.539e-08	1.539e-08	0	0
14	B7	2	16.63	48275738	0	0	0	0	0	0	0	0
14	B8	3	18.6	99088770	1	0	1	0	3.36399e-09	0	3.36399e-09	0
17	C1	5	23.34	115401919	0	0	0	0	0	0	0	0	5.55266e-09	4.37364e-09	4.16626e-10	7.62388e-10
17	C2	5	26.11	97922761	4	4	0	0	8.1697e-09	8.1697e-09	0	0
17	C7	5	21.5	100457747	0	0	0	0	0	0	0	0
17	C8	5	25.57	131748726	6	4	1	1	9.10825e-09	6.07216e-09	1.51804e-09	1.51804e-09
17	C11	5	20.06	89820970	3	3	0	0	6.67995e-09	6.67995e-09	0	0
17	C12	5	20.66	89621926	6	5	1	0	1.33896e-08	1.1158e-08	2.2316e-09	0
17	C13	5	28.17	124893543	2	1	0	1	3.20273e-09	1.60136e-09	0	1.60136e-09
17	C14	5	23.54	108212655	1	0	0	1	1.84821e-09	0	0	1.84821e-09
17	C15	5	21.8	105603483	4	3	0	1	7.57551e-09	5.68163e-09	0	1.89388e-09
20	A1	5	21.5	113428649	11	7	4	0	1.93955e-08	1.23426e-08	7.05289e-09	0	8.59974e-09	6.89041e-09	1.19953e-09	5.09798e-10
20	A2	5	24.98	126279134	2	2	0	0	3.16759e-09	3.16759e-09	0	0		3.44521e-09
20	A3	5	23.82	125198906	14	13	1	0	2.23644e-08	2.0767e-08	1.59746e-09	0
20	A4	5	22.1	119583116	4	2	2	0	6.68991e-09	3.34495e-09	3.34495e-09	0
20	A5	5	24.29	100483488	4	3	0	1	7.96151e-09	5.97113e-09	0	1.99038e-09
20	A6	5	26.95	129246425	2	1	0	1	3.09486e-09	1.54743e-09	0	1.54743e-09
20	A7	5	25.43	127455137	0	0	0	0	0	0	0	0
20	A8	5	27.97	128191107	11	10	0	1	1.71619e-08	1.56017e-08	0	1.56017e-09
20	A9	5	27.1	130004076	3	3	0	0	4.61524e-09	4.61524e-09	0	0
20	A10	5	27.56	129317412	1	1	0	0	1.54658e-09	1.54658e-09	0	0
23	D1	5	23.28	72517915	5	5	0	0	1.37897e-08	1.37897e-08	0	0	1.31947e-08	1.22739e-08	6.24615e-10	2.96131e-10
23	D10	5	24.59	96482429	7	6	0	1	1.45104e-08	1.24375e-08	0	2.07292e-09
23	D11	4	24.69	98272499	8	8	0	0	2.03516e-08	2.03516e-08	0	0
23	D12	5	23.78	109515557	3	3	0	0	5.47867e-09	5.47867e-09	0	0
23	D2	5	20.78	98166612	2	1	1	0	4.07471e-09	2.03735e-09	2.03735e-09	0
23	D7	5	26.71	89821292	8	8	0	0	1.78131e-08	1.78131e-08	0	0
23	D9	4	25.96	107068662	7	6	1	0	1.63447e-08	1.40097e-08	2.33495e-09	0
23	D3	4	23.43	81960365	42258	42258	0	0	0.000128898	0.000128898	0	0
23	D4	5	24.78	70695959	34319	34319	0	0	9.7089e-05	9.7089e-05	0	0
23	D8	5	23.22	75849074	29304	17058	6064	6182	7.72692e-05	4.49788e-05	1.59896e-05	1.63008e-05
26	E1-2	2	24.9	93596162	1	0	1	0	5.3421e-09	0	5.3421e-09	0	2.73344e-08	2.452e-08	1.41238e-09	1.40203e-09
26	E1-3	2	23.55	95777840	2	2	0	0	1.04408e-08	1.04408e-08	0	0
26	E1-4	2	12.57	43379410	7	6	0	1	8.06834e-08	6.91572e-08	0	1.15262e-08
26	E1-5	2	23.06	87620628	2	2	0	0	1.14128e-08	1.14128e-08	0	0
26	E1-6	2	27.03	84362282	2	2	0	0	1.18536e-08	1.18536e-08	0	0
26	E1-8	2	27.6	77632512	3	2	1	0	1.93218e-08	1.28812e-08	6.4406e-09	0
26	E1-9	2	23.02	75907492	1	1	0	0	6.58697e-09	6.58697e-09	0	0
26	E2-11	2	23.03	86728530	18	18	0	0	1.03772e-07	1.03772e-07	0	0
26	E2-12	2	18.57	64574609	6	6	0	0	4.64579e-08	4.64579e-08	0	0
26	E2-13	2	23.91	78743775	3	3	0	0	1.90491e-08	1.90491e-08	0	0
26	E2-14	2	27.79	89574976	5	5	0	0	2.79096e-08	2.79096e-08	0	0
26	E2-3	2	23.67	80797535	7	7	0	0	4.33182e-08	4.33182e-08	0	0
26	E2-4	2	28.93	76007467	6	5	1	0	3.94698e-08	3.28915e-08	6.5783e-09	0
26	E2-9	2	22.64	74624972	5	4	0	1	3.35009e-08	2.68007e-08	0	6.70017e-09
					50

### Sheet: mutator lines
mutator lines													mean
temperature	sample name	generations	callable sites	mutations_total	SNM	insertion	deletion	µ total	µ SNM	µ insertions	µ deletions	rate increase	µ total	µ SNM	µ insertions	µ deletions
14	B1	4	131490973	49	49	0	0	9.31623e-08	9.31623e-08	0	0	19.8704	6.06906e-05	5.42325e-05	3.19793e-06	3.26016e-06
23	D3	4	81960365	42258	42258	0	0	0.000128898	0.000128898	0	0	9768.9
23	D4	5	70695959	34319	34319	0	0	9.7089e-05	9.7089e-05	0	0	7358.18
23	D8	5	75849074	29304	17058	6064	6182	7.72692e-05	4.49788e-05	1.59896e-05	1.63008e-05	5856.08
26	E2-11	2	86728530	18	18	0	0	1.03772e-07	1.03772e-07	0	0	4.23215

### Sheet: 12C
method	scaffold	position	mutation type	sample	ref allel	mutation	coverage		counts
probabilistic	Crip3.0_scaffold112	470600	SNM	F10	A	AA->AG	200	TS	SNM	23
statistical	Crip3.0_scaffold118	71683	SNM	F6	A	A/G	23	TS	insertion	2
probabilistic	Crip3.0_scaffold127	869358	SNM	F10	C	CC->AC	197	TV	deletion	2
probabilistic	Crip3.0_scaffold152	528633	SNM	F10	T	TT->CT	231	TS	transitions	17
probabilistic	Crip3.0_scaffold16	58943	SNM	F1	A	AA->AG	166	TS	transversions	6
probabilistic	Crip3.0_scaffold168	459306	SNM	F8	T	TT->CT	215	TS
probabilistic	Crip3.0_scaffold171	191630	SNM	F1	T	TT->CT	181	TS
stat/prob	Crip3.0_scaffold183	473936	SNM	F8	A	AA->AT	275	TV
probabilistic	Crip3.0_scaffold237	366661	SNM	F7	C	CC->AC	180	TV
probabilistic	Crip3.0_scaffold272	689354	SNM	F10	T	TT->AT	191	TV
probabilistic	Crip3.0_scaffold286	107472	SNM	F3	A	AA->AG	253	TS
statistical	Crip3.0_scaffold31	314668	deletion	F1	CT	CT/C	29
probabilistic	Crip3.0_scaffold33	1264837	SNM	F7	G	GG->AG	176	TS
probabilistic	Crip3.0_scaffold346	38554	SNM	F5	C	CC->CT	181	TS
probabilistic	Crip3.0_scaffold35	299263	SNM	F9	T	TT->CT	258	TS
statistical	Crip3.0_scaffold393	700572	insertion	F10	C	C/CT	38
probabilistic	Crip3.0_scaffold418	106405	SNM	F3	C	CG->AC	321	TS
probabilistic	Crip3.0_scaffold479	37829	SNM	F9	A	AA->AG	390	TS
probabilistic	Crip3.0_scaffold512	84037	SNM	F5	T	TT->CT	189	TS
probabilistic	Crip3.0_scaffold541	50813	SNM	F7	T	TT->CT	299	TS
statistical	Crip3.0_scaffold620	15079	SNM	F1	C	C/T	15	TS
stat/prob	Crip3.0_scaffold622	111369	SNM	F8	C	CC->CG	243	TV
statistical	Crip3.0_scaffold624	287837	SNM	F1	T	T/C	33	TS
statistical	Crip3.0_scaffold649	590121	insertion	F3	A	A/AG	22
statistical	Crip3.0_scaffold699	369970	deletion	F9	CA	CA/C	19
statistical	Crip3.0_scaffold741	647008	SNM	F5	T	T/A	24	TV
statistical	Crip3.0_scaffold91	131414	SNM	F10	T	T/C	22	TS

### Sheet: 14C
method	scaffold	position	mutation type	sample	ref allel	mutation	coverage		counts
probabilistic	Crip3.0_scaffold108	15626	SNM	B1	G	GG->AA	114	TS	SNM	5
probabilistic	Crip3.0_scaffold11	479916	SNM	B1	G	GG->AG	91	TS	insertion	1
probabilistic	Crip3.0_scaffold110	789345	SNM	B1	C	CC->TT	96	TS	deletion	0
probabilistic	Crip3.0_scaffold148	466417	SNM	B1	T	TT->GG	109	TV	transitions	3
probabilistic	Crip3.0_scaffold149	142517	SNM	B1	A	AA->TT	122	TV	transversions	2
statistical	Crip3.0_scaffold156	41152	SNM	B1	A	A/G	31	TS
probabilistic	Crip3.0_scaffold156	736935	SNM	B1	A	AA->GG	126	TS
probabilistic	Crip3.0_scaffold170	489244	SNM	B1	G	GG->TT	120	TV
probabilistic	Crip3.0_scaffold227	166158	SNM	B1	A	AA->GG	94	TS
probabilistic	Crip3.0_scaffold279	714150	SNM	B1	T	TT->CC	109	TS
probabilistic	Crip3.0_scaffold298	53403	SNM	B1	T	TT->AA	91	TV
probabilistic	Crip3.0_scaffold33	2165674	SNM	B1	G	GG->AA	95	TS
probabilistic	Crip3.0_scaffold346	57814	SNM	B1	C	CC->TT	91	TS
probabilistic	Crip3.0_scaffold35	292657	SNM	B1	G	GG->AA	113	TS
probabilistic	Crip3.0_scaffold360	53165	SNM	B1	T	TT->AA	109	TV
probabilistic	Crip3.0_scaffold360	376440	SNM	B1	T	TT->AA	103	TV
probabilistic	Crip3.0_scaffold372	488036	SNM	B1	T	TT->AA	113	TV
probabilistic	Crip3.0_scaffold376	763155	SNM	B1	T	TT->AA	95	TV
probabilistic	Crip3.0_scaffold376	812783	SNM	B1	T	TT->AA	100	TV
probabilistic	Crip3.0_scaffold426	655740	SNM	B1	A	AA->TT	102	TV
probabilistic	Crip3.0_scaffold460	298506	SNM	B1	A	AA->CC	98	TV
probabilistic	Crip3.0_scaffold460	336290	SNM	B1	A	AA->AT	116	TV
probabilistic	Crip3.0_scaffold460	408463	SNM	B1	T	CT->AC	95	TV
probabilistic	Crip3.0_scaffold460	801865	SNM	B1	C	CC->TT	101	TS
probabilistic	Crip3.0_scaffold460	812707	SNM	B1	T	TT->CT	129	TS
probabilistic	Crip3.0_scaffold518	412795	SNM	B1	T	TT->CC	102	TS
probabilistic	Crip3.0_scaffold546	41940	SNM	B1	A	AA->CC	92	TV
probabilistic	Crip3.0_scaffold547	154536	SNM	B1	A	AA->AT	151	TV
probabilistic	Crip3.0_scaffold548	177825	SNM	B1	T	TT->AA	91	TV
probabilistic	Crip3.0_scaffold552	412411	SNM	B1	G	GG->CC	106	TV
probabilistic	Crip3.0_scaffold554	250895	SNM	B1	G	GG->TT	102	TV
probabilistic	Crip3.0_scaffold607	314705	SNM	B1	T	TT->CT	123	TS
probabilistic	Crip3.0_scaffold609	94455	SNM	B1	G	GG->TT	128	TV
probabilistic	Crip3.0_scaffold61	592106	SNM	B1	T	TT->AA	101	TV
probabilistic	Crip3.0_scaffold612	259049	SNM	B1	A	AA->AG	134	TS
probabilistic	Crip3.0_scaffold717	423459	SNM	B1	T	TT->GG	99	TV
probabilistic	Crip3.0_scaffold717	438566	SNM	B1	T	TT->AA	93	TV
probabilistic	Crip3.0_scaffold717	710244	SNM	B1	T	TT->CC	108	TS
probabilistic	Crip3.0_scaffold746	107744	SNM	B1	A	AA->GG	110	TS
probabilistic	Crip3.0_scaffold746	242789	SNM	B1	A	AA->CC	102	TV
probabilistic	Crip3.0_scaffold81	1242102	SNM	B1	A	AA->GG	121	TS
probabilistic	Crip3.0_scaffold85	229649	SNM	B1	A	AA->AT	112	TV
probabilistic	Crip3.0_scaffold85	343214	SNM	B1	A	AA->TT	90	TV
probabilistic	Crip3.0_scaffold9	670166	SNM	B1	C	CC->TT	100	TS
probabilistic	Crip3.0_scaffold94	75913	SNM	B1	T	TT->AA	124	TV
probabilistic	Crip3.0_scaffold94	107461	SNM	B1	A	AA->TT	116	TV
probabilistic	Crip3.0_scaffold94	364961	SNM	B1	T	TT->AT	150	TV
probabilistic	Crip3.0_scaffold94	401284	SNM	B1	C	CC->TT	114	TS
probabilistic	Crip3.0_scaffold95	791412	SNM	B1	C	CC->TT	100	TS
probabilistic	Crip3.0_scaffold132	31415	SNM	B6	T	GG->TT	102	TV
probabilistic	Crip3.0_scaffold278	6455	SNM	B6	C	TT->CC	120	TS
probabilistic	Crip3.0_scaffold506	177213	SNM	B6	T	CC->TT	90	TS
probabilistic	Crip3.0_scaffold61	382127	SNM	B6	A	GG->AA	102	TS
probabilistic	Crip3.0_scaffold635	340378	SNM	B6	A	CC->AA	145	TV
statistical	Crip3.0_scaffold699	361867	insertion	B8	A	A/AT	20

### Sheet: 17C
method	scaffold	position	mutation type	sample	ref allel	mutation	coverage		counts
stat/prob	Crip3.0_scaffold106	14487	SNM	C12	C	CC->CT	369	TS	SNM	20
statistical	Crip3.0_scaffold112	559155	SNM	C12	A	A/G	29	TV	insertion	2
probabilistic	Crip3.0_scaffold135	421649	SNM	C15	G	GG->TT	432	TV	deletion	4
probabilistic	Crip3.0_scaffold157	236442	SNM	C12	A	AA->AT	336	TV	transitions	5
probabilistic	Crip3.0_scaffold17	620838	SNM	C8	G	GG->AA	162	TV	transversions	15
statistical	Crip3.0_scaffold172	41788	SNM	C12	G	G/T	38	TV
statistical	Crip3.0_scaffold181	158221	insertion	C8	A	A/ATT	21
stat/prob	Crip3.0_scaffold211	54666	SNM	C15	G	GG->CG	327	TV
probabilistic	Crip3.0_scaffold227	32524	SNM	C8	C	CC->CT	333	TS
probabilistic	Crip3.0_scaffold249	63065	SNM	C2	A	AA->TT	336	TV
stat/prob	Crip3.0_scaffold294	11365	SNM	C2	C	CC->CG	423	TV
probabilistic	Crip3.0_scaffold349	137780	SNM	C2	A	AA->TT	177	TV
stat/prob	Crip3.0_scaffold376	374278	SNM	C2	A	AA->AT	437	TV
statistical	Crip3.0_scaffold463	38161	deletion	C8	CA	CA/C	29
statistical	Crip3.0_scaffold477	214786	deletion	C13	CCT	CCT/C	21
probabilistic	Crip3.0_scaffold506	54778	SNM	C11	T	TT->AT	360	TV
statistical	Crip3.0_scaffold517	101664	insertion	C12	G	G/GA	23
statistical	Crip3.0_scaffold575	41137	SNM	C8	C	C/A	40	TV
statistical	Crip3.0_scaffold576	433404	SNM	C8	C	C/T	28	TV
statistical	Crip3.0_scaffold637	210955	SNM	C11	A	A/G	35	TS
stat/prob	Crip3.0_scaffold655	25024	SNM	C13	C	CC->CG	207	TV
statistical	Crip3.0_scaffold663	187930	deletion	C14	TC	TC/T	30
statistical	Crip3.0_scaffold698	274508	SNM	C11	T	T/C	19	TS
statistical	Crip3.0_scaffold708	195845	deletion	C15	GTC	GTC/G	29
probabilistic	Crip3.0_scaffold85	551031	SNM	C12	G	GG->GT	422	TV
statistical	Crip3.0_scaffold9	528594	SNM	C15	A	A/G	33	TS

### Sheet: 20C
method	scaffold	position	mutation type	sample	ref allel	mutation	coverage		counts
probabilistic	Crip3.0_scaffold135	223320	SNM	A1	T	TT->AA	165	TV	SNM	42
probabilistic	Crip3.0_scaffold148	63531	SNM	A1	C	CC->CG	329	TV	insertion	7
probabilistic	Crip3.0_scaffold237	500931	SNM	A1	T	TT->AA	264	TV	deletion	3
statistical	Crip3.0_scaffold246	1017188	insertion	A1	TTA	T/TTA	16		transitions	16
statistical	Crip3.0_scaffold262	238216	insertion	A1	GA	G/GA	21		transversions	26
probabilistic	Crip3.0_scaffold263	14063	SNM	A1	G	GG->TT	263	TV
stat/prob	Crip3.0_scaffold477	275419	SNM	A1	C	CC->CT	401	TS
probabilistic	Crip3.0_scaffold518	643339	SNM	A1	T	TT->CT	167	TV
statistical	Crip3.0_scaffold673	252246	insertion	A1	TA	T/TA	23
statistical	Crip3.0_scaffold699	361867	insertion	A1	AT	A/AT	20
probabilistic	Crip3.0_scaffold9	8634	SNM	A1	G	GG->GT	307	TV
stat/prob	Crip3.0_scaffold279	692915	SNM	A10	G	GG->AG	352	TS
stat/prob	Crip3.0_scaffold101	1379183	SNM	A2	T	TT->AT	289	TV
probabilistic	Crip3.0_scaffold718	934159	SNM	A2	G	GG->AG	396	TS
probabilistic	Crip3.0_scaffold108	15624	SNM	A3	T	TT->CC	305	TS
probabilistic	Crip3.0_scaffold110	135240	SNM	A3	G	GG->CC	364	TV
probabilistic	Crip3.0_scaffold117	172620	SNM	A3	A	AA->GG	255	TS
probabilistic	Crip3.0_scaffold117	202777	SNM	A3	T	TT->GG	353	TV
probabilistic	Crip3.0_scaffold154	505751	SNM	A3	A	AA->TT	328	TV
statistical	Crip3.0_scaffold168	761672	insertion	A3	GT	GT/GT	43
probabilistic	Crip3.0_scaffold33	2137164	SNM	A3	T	TT->AA	262	TV
probabilistic	Crip3.0_scaffold33	2192482	SNM	A3	T	TT->AA	211	TV
probabilistic	Crip3.0_scaffold33	2278713	SNM	A3	T	TT->CC	181	TS
probabilistic	Crip3.0_scaffold33	2376340	SNM	A3	A	AA->TT	340	TV
probabilistic	Crip3.0_scaffold401	274961	SNM	A3	A	AA->GG	242	TS
probabilistic	Crip3.0_scaffold426	582860	SNM	A3	A	AA->TT	416	TV
probabilistic	Crip3.0_scaffold426	729209	SNM	A3	G	GG->TT	295	TV
probabilistic	Crip3.0_scaffold660	98424	SNM	A3	T	TT->AT	383	TV
stat/prob	Crip3.0_scaffold157	147886	SNM	A4	T	TT->CT	335	TS
statistical	Crip3.0_scaffold227	181179	insertion	A4	AT	A/AT	24
statistical	Crip3.0_scaffold94	657836	insertion	A4	AT	A/AT	19
stat/prob	Crip3.0_scaffold95	364280	SNM	A4	A	AA->AG	392	TS
probabilistic	Crip3.0_scaffold158	707671	SNM	A5	A	AA->TT	253	TV
probabilistic	Crip3.0_scaffold216	86764	SNM	A5	C	CC->AA	391	TV
probabilistic	Crip3.0_scaffold622	163057	SNM	A5	C	CC->AC	300	TV
statistical	Crip3.0_scaffold9	298544	deletion	A5	T	TC/T	29
statistical	Crip3.0_scaffold1	243009	SNM	A6	C	T/C	22	TS
statistical	Crip3.0_scaffold101	979386	deletion	A6	A	AC/A	18
statistical	Crip3.0_scaffold154	460577	deletion	A8	G	GT/G	41
probabilistic	Crip3.0_scaffold194	4624	SNM	A8	A	AC->AT	168	TV
probabilistic	Crip3.0_scaffold194	5108	SNM	A8	G	GG->AG	178	TS
probabilistic	Crip3.0_scaffold194	8122	SNM	A8	G	GG->CG	176	TV
probabilistic	Crip3.0_scaffold194	8458	SNM	A8	G	GG->AG	180	TS
stat/prob	Crip3.0_scaffold227	252931	SNM	A8	G	GG->AG	281	TS
probabilistic	Crip3.0_scaffold372	244487	SNM	A8	G	CG->AG	168	TS
probabilistic	Crip3.0_scaffold61	864996	SNM	A8	G	GG->AG	168	TS
probabilistic	Crip3.0_scaffold673	1644128	SNM	A8	A	AC->AT	167	TV
probabilistic	Crip3.0_scaffold757	382511	SNM	A8	T	TT->AT	319	TV
statistical	Crip3.0_scaffold95	860223	SNM	A8	A	C/A	19	TV
probabilistic	Crip3.0_scaffold128	115155	SNM	A9	C	CC->AA	195	TV
statistical	Crip3.0_scaffold204	12397	SNM	A9	G	A/G	21	TS
statistical	Crip3.0_scaffold453	109665	SNM	A9	A	T/A	40	TV

### Sheet: 23C_nonmutators
method	scaffold	position	mutation type	sample	ref allel	mutation	coverage		counts
statistical	Crip3.0_scaffold101	393526	SNM	D1	A	A/G	27	TS	SNM	37
probabilistic	Crip3.0_scaffold118	396277	SNM	D9	C	CC->CT	175	TV	insertion	2
statistical	Crip3.0_scaffold12	3154	SNM	D11	G	G/A	36	TS	deletion	1
stat/prob	Crip3.0_scaffold12	94038	SNM	D11	G	GG->AG	462	TS	transitions	25
probabilistic	Crip3.0_scaffold129	707237	SNM	D11	A	AA->AG	222	TS	transversions	12
probabilistic	Crip3.0_scaffold150	60914	SNM	D10	C	CC->CT	267	TS
probabilistic	Crip3.0_scaffold168	845398	SNM	D7	A	AA->AG	270	TS
probabilistic	Crip3.0_scaffold197	202318	SNM	D10	A	AA->TT	170	TV
probabilistic	Crip3.0_scaffold204	317551	SNM	D11	A	AA->AG	459	TS
statistical	Crip3.0_scaffold227	402717	SNM	D2	G	G/A	17	TS
probabilistic	Crip3.0_scaffold246	823116	SNM	D10	C	CC->AA	346	TV
probabilistic	Crip3.0_scaffold259	80375	SNM	D9	A	AA->AG	253	TS
probabilistic	Crip3.0_scaffold270	30634	SNM	D11	T	TT->CT	165	TS
probabilistic	Crip3.0_scaffold33	2093541	SNM	D7	A	AA->GG	206	TS
probabilistic	Crip3.0_scaffold332	213552	SNM	D7	C	CC->CT	367	TS
probabilistic	Crip3.0_scaffold340	324926	SNM	D7	C	CC->CT	268	TS
statistical	Crip3.0_scaffold376	797649	SNM	D1	G	G/T	25	TV
probabilistic	Crip3.0_scaffold398	433923	SNM	D7	T	TT->CT	176	TS
probabilistic	Crip3.0_scaffold4	81235	SNM	D9	T	TT->CT	243	TS
statistical	Crip3.0_scaffold402	36976	SNM	D10	C	C/T	35	TS
statistical	Crip3.0_scaffold41	147662	SNM	D10	T	T/C	44	TS
stat/prob	Crip3.0_scaffold426	649973	SNM	D11	G	GG->CG	236	TV
probabilistic	Crip3.0_scaffold456	174366	SNM	D9	T	TT->AT	217	TV
statistical	Crip3.0_scaffold483	38481	insertion	D9	C	C/CAA	24
statistical	Crip3.0_scaffold500	183692	insertion	D2	G	G/GA	32
stat/prob	Crip3.0_scaffold527	131016	SNM	D12	A	AA->AT	408	TV
statistical	Crip3.0_scaffold528	15894	SNM	D10	C	C/A	25	TV
probabilistic	Crip3.0_scaffold54	180421	SNM	D1	A	AA->GG	178	TS
stat/prob	Crip3.0_scaffold557	712731	SNM	D11	C	CC->CT	386	TS
statistical	Crip3.0_scaffold567	49138	deletion	D10	GTA	GTA/G	25
probabilistic	Crip3.0_scaffold625	178703	SNM	D7	T	TT->CT	195	TS
probabilistic	Crip3.0_scaffold64	41207	SNM	D7	G	GG->TT	207	TV
probabilistic	Crip3.0_scaffold649	360020	SNM	D1	A	AA->AT	260	TV
probabilistic	Crip3.0_scaffold668	208365	SNM	D1	G	GG->CG	444	TV
probabilistic	Crip3.0_scaffold671	259639	SNM	D9	T	TT->CT	167	TS
probabilistic	Crip3.0_scaffold71	9951	SNM	D7	T	TT->CT	215	TS
stat/prob	Crip3.0_scaffold737	140902	SNM	D12	T	TT->AT	412	TV
statistical	Crip3.0_scaffold85	737214	SNM	D12	A	A/G	18	TS
stat/prob	Crip3.0_scaffold86	925500	SNM	D11	C	CC->CT	497	TS
probabilistic	Crip3.0_scaffold9	1007642	SNM	D9	T	TT->CT	182	TS

### Sheet: 26C
method	scaffold	position	mutation type	sample	ref allel	mutation	coverage		counts
statistical	Crip3.0_scaffold481	390094	insertion	E1-2	A	A/AT	21		SNM	45
probabilistic	Crip3.0_scaffold312	414543	SNM	E1-3	G	GG->AG	369	TS	insertion	3
probabilistic	Crip3.0_scaffold563	287741	SNM	E1-3	T	TT->AT	198	TV	deletion	2
probabilistic	Crip3.0_scaffold135	163185	SNM	E1-4	A	AA->AG	189	TS	transitions	26
statistical	Crip3.0_scaffold360	374665	deletion	E1-4	AG	AG/A	16		transversions	19
probabilistic	Crip3.0_scaffold390	26404	SNM	E1-4	T	TT->AT	197	TV
probabilistic	Crip3.0_scaffold414	136110	SNM	E1-4	A	AA->AG	195	TS
probabilistic	Crip3.0_scaffold57	218623	SNM	E1-4	T	TT->AA	179	TV
probabilistic	Crip3.0_scaffold612	627192	SNM	E1-4	T	TT->CT	140	TS
probabilistic	Crip3.0_scaffold714	286099	SNM	E1-4	T	TT->CT	239	TS
probabilistic	Crip3.0_scaffold135	325490	SNM	E1-5	T	TT->GT	155	TV
statistical	Crip3.0_scaffold95	936746	SNM	E1-5	A	A/G	19	TS
probabilistic	Crip3.0_scaffold460	499077	SNM	E1-6	A	AA->AG	268	TS
statistical	Crip3.0_scaffold591	67761	SNM	E1-6	G	G/A	18	TS
statistical	Crip3.0_scaffold137	114361	SNM	E1-8	A	A/C	34	TV
statistical	Crip3.0_scaffold408	117437	insertion	E1-8	C	C/CA	21
probabilistic	Crip3.0_scaffold555	405991	SNM	E1-8	C	CC->CT	154	TS
probabilistic	Crip3.0_scaffold595	86874	SNM	E1-9	C	CC->CG	201	TV
probabilistic	Crip3.0_scaffold110	252582	SNM	E2-11	C	CC->TT	137	TS
probabilistic	Crip3.0_scaffold112	223272	SNM	E2-11	C	CC->AC	177	TV
probabilistic	Crip3.0_scaffold125	762459	SNM	E2-11	A	AA->AG	203	TS
probabilistic	Crip3.0_scaffold127	421248	SNM	E2-11	C	CC->GG	164	TV
probabilistic	Crip3.0_scaffold266	22228	SNM	E2-11	A	AA->AG	186	TS
probabilistic	Crip3.0_scaffold271	6046	SNM	E2-11	T	TT->CT	153	TS
probabilistic	Crip3.0_scaffold271	26118	SNM	E2-11	G	GG->GT	141	TV
probabilistic	Crip3.0_scaffold332	131946	SNM	E2-11	A	AA->AG	173	TS
statistical	Crip3.0_scaffold34	73975	SNM	E2-11	G	G/A	46	TS
probabilistic	Crip3.0_scaffold352	121078	SNM	E2-11	T	TT->CC	162	TS
probabilistic	Crip3.0_scaffold374	202531	SNM	E2-11	A	AA->AT	169	TV
probabilistic	Crip3.0_scaffold376	705955	SNM	E2-11	C	CT->AC	320	TV
probabilistic	Crip3.0_scaffold377	521168	SNM	E2-11	G	GG->AA	198	TS
probabilistic	Crip3.0_scaffold54	17400	SNM	E2-11	T	TT->AT	213	TV
statistical	Crip3.0_scaffold685	453770	SNM	E2-11	T	T/G	20	TV
probabilistic	Crip3.0_scaffold689	664617	SNM	E2-11	T	TT->GG	132	TV
probabilistic	Crip3.0_scaffold689	687387	SNM	E2-11	A	AA->AG	313	TS
probabilistic	Crip3.0_scaffold704	132255	SNM	E2-11	T	TT->CC	174	TS
probabilistic	Crip3.0_scaffold15	94947	SNM	E2-12	C	CC->CT	283	TS
probabilistic	Crip3.0_scaffold183	357676	SNM	E2-12	C	CC->CT	186	TS
statistical	Crip3.0_scaffold30	183123	SNM	E2-12	G	G/A	28	TS
probabilistic	Crip3.0_scaffold34	157350	SNM	E2-12	C	CC->CG	313	TV
probabilistic	Crip3.0_scaffold645	49008	SNM	E2-12	T	TT->AA	162	TV
probabilistic	Crip3.0_scaffold673	782753	SNM	E2-12	A	AA->AG	365	TV
statistical	Crip3.0_scaffold25	1121893	SNM	E2-13	A	A/G	26	TS
probabilistic	Crip3.0_scaffold324	407476	SNM	E2-13	T	TT->CT	209	TS
probabilistic	Crip3.0_scaffold640	136152	SNM	E2-13	A	AA->TT	225	TV
probabilistic	Crip3.0_scaffold129	651188	SNM	E2-14	A	AA->AT	168	TV
probabilistic	Crip3.0_scaffold163	23741	SNM	E2-14	G	GG->GT	139	TV
probabilistic	Crip3.0_scaffold229	159619	SNM	E2-14	T	TT->AT	176	TV
probabilistic	Crip3.0_scaffold660	23805	SNM	E2-14	T	TT->CC	163	TS
probabilistic	Crip3.0_scaffold679	8751	SNM	E2-14	T	TT->CT	177	TS
probabilistic	Crip3.0_scaffold105	151966	SNM	E2-3	T	TT->CC	151	TS
probabilistic	Crip3.0_scaffold125	72923	SNM	E2-3	T	TT->AT	260	TV
statistical	Crip3.0_scaffold145	239108	SNM	E2-3	G	G/A	33	TS
probabilistic	Crip3.0_scaffold165	280995	SNM	E2-3	G	GG->AA	218	TS
probabilistic	Crip3.0_scaffold17	489888	SNM	E2-3	A	AA->AG	187	TS
probabilistic	Crip3.0_scaffold211	582041	SNM	E2-3	A	AA->AC	366	TV
probabilistic	Crip3.0_scaffold81	350678	SNM	E2-3	T	TT->CT	154	TS
probabilistic	Crip3.0_scaffold170	222041	SNM	E2-4	T	TT->AA	128	TV
probabilistic	Crip3.0_scaffold369	339166	SNM	E2-4	C	CC->CT	179	TS
statistical	Crip3.0_scaffold518	99720	insertion	E2-4	G	G/GT	21
probabilistic	Crip3.0_scaffold646	169471	SNM	E2-4	G	GG->AG	174	TV
statistical	Crip3.0_scaffold9	528594	SNM	E2-4	A	A/G	41	TS
probabilistic	Crip3.0_scaffold93	56649	SNM	E2-4	T	TT->AT	192	TV
probabilistic	Crip3.0_scaffold101	1001093	SNM	E2-9	A	AA->GG	164	TS
probabilistic	Crip3.0_scaffold112	416469	SNM	E2-9	A	AA->TT	153	TV
probabilistic	Crip3.0_scaffold49	7115	SNM	E2-9	A	AA->AG	235	TS
probabilistic	Crip3.0_scaffold557	746168	SNM	E2-9	T	TT->CT	167	TS
statistical	Crip3.0_scaffold85	299407	deletion	E2-9	TG	TG/T	18
