## Supplemental information S2 for "Temperature-dependence of spontaneous mutation rates"

### Sheet: mutation rates
mutation rates total				diploid			haploid
temperature	mutations	generational passages	mean callable sites	rate	lower 95% HDI	upper 95% HDI	rate	lower 95% HDI	upper 95% HDI
12	27	20	89200000	1.54e-08	9.8e-09	2.12e-08	7.7e-09	4.9e-09	1.06e-08
14	6	11	73300000	8.04e-09	2.51e-09	1.43e-08	4.02e-09	1.255e-09	7.15e-09
17	26	45	107000000	5.53e-09	3.47e-09	7.56e-09	2.765e-09	1.735e-09	3.78e-09
20	52	50	123000000	8.54e-09	6.24e-09	1.09e-08	4.27e-09	3.12e-09	5.45e-09
23	40	33	96000000	1.28e-08	8.97e-09	1.68e-08	6.4e-09	4.485e-09	8.4e-09
26	50	26	78700000	2.47e-08	1.77e-08	3.14e-08	1.235e-08	8.85e-09	1.57e-08
				5.53e-09			1.235e-08
mutation rates SNIs				diploid			haploid
temperature	mutations	generations	mean callable sites	rate	lower 95% HDI	upper 95% HDI	rate	lower 95% HDI	upper 95% HDI
12	4	20	89200000	2.52e-09	5.74e-10	4.92e-09	1.26e-09	2.87e-10	2.46e-09
14	1	11	73300000	1.85e-09	5.59e-12	4.8e-09	9.25e-10	2.795e-12	2.4e-09
17	6	45	107000000	1.35e-09	4.46e-10	2.4e-09	6.75e-10	2.23e-10	1.2e-09
20	10	50	123000000	1.71e-09	5.3e-10	2.77e-09	8.55e-10	2.65e-10	1.385e-09
23	3	33	96000000	1.09e-09	1.69e-10	2.28e-09	5.45e-10	8.45e-11	1.14e-09
26	5	26	78700000	2.7e-09	7.28e-10	4.97e-09	1.35e-09	3.64e-10	2.485e-09
mutation rates SNMs				diploid			haploid
temperature	mutations	generations	mean callable sites	rate	lower 95% HDI	upper 95% HDI	rate	lower 95% HDI	upper 95% HDI
12	23	20	89200000	1.32e-08	8.08e-09	1.85e-08	6.6e-09	4.04e-09	9.25e-09
14	5	11	73300000	6.84e-09	1.84e-09	1.25e-08	3.42e-09	9.2e-10	6.25e-09
17	20	45	107000000	4.25e-09	2.51e-09	6.15e-09	2.125e-09	1.255e-09	3.075e-09
20	42	50	123000000	6.55e-09	4.85e-09	8.94e-09	3.275e-09	2.425e-09	4.47e-09
23	37	33	96000000	1.18e-08	8.31e-09	1.59e-08	5.9e-09	4.155e-09	7.95e-09
26	45	26	78700000	2.23e-08	1.62e-08	2.91e-08	1.115e-08	8.1e-09	1.455e-08

### Sheet: rate ratios
Rate ratios (row/line)
	12	14	17	20	23
14	1.92
17	2.79	1.46
20	1.8	0.94	0.65
23	1.21	0.63	0.43	0.67
26	0.62	0.33	0.22	0.35	0.52
Support
above diagonal: %support (as in 1-%support < 1 < %support)
below diagonal: lower 95% HDI - upper 95% HDI
12	14	17	20	23	26
12	99.9	99.8	81.2	64.2	11.9
14	1.4-4.4	46.3	9.6	5.6	0.5
17	1.3-4.1	0.34-2.5	0.7	0.1	0
20	0.73-2.3	0.9-1.4	0.34-0.9	21.3	0.1
23	0.62-2.0	0.17-1.3	0.29-0.78	0.59-1.3	2.5
26	0.38-1.2	0.10-0.76	0.18-0.49	0.37-0.81	0.40-0.99

### Sheet: polynomial regressions
Test statistics of second order polynomial regressions
	mutation rate total	mutation rate SNI	mutation rate SNMs
Second order polynomial (quadratic)
Best-fit values
B0	4.584e-08	5.258e-09	4.236e-08		equation	Y=B0 + B1*X + B2*X^2
B1	-4.867e-09	-4.86e-10	-4.559e-09
B2	1.377e-10	1.276e-11	1.294e-10
95% CI (profile likelihood)
B0	3,096e-008 to 6,072e-008	3,122e-010 to 1,020e-008	3,325e-008 to 5,147e-008
B1	-6,519e-009 to -3,216e-009	-1,035e-009 to 6,287e-011	-5,570e-009 to -3,549e-009
B2	9,433e-011 to 1,811e-010	-1,663e-012 to 2,718e-011	1,028e-010 to 1,559e-010
Goodness of Fit
Degrees of Freedom	3	3	3
R squared	0.9795	0.7262	0.9914
Adjusted R squared	0.9658	0.5436	0.9857
Sum of Squares	1.249e-18	1.38e-19	4.679e-19
chi2	4.16333e-19	4.6e-20	1.55967e-19
Sy.x	6.453e-10	2.145e-10	3.949e-10
AICc	-210.1	-223.3	-216
Runs test
Points above curve	3	2	2
Points below curve	3	4	4
Number of runs	5	4	4
P value (runs test)	0.9	0.8	0.8
Deviation from Model	Not Significant	Not Significant	Not Significant
Number of points
# of X values	6	6	6
# Y values analyzed	6	6	6
